# A coevolution experiment reveals parallel mutations in the AcrA-AcrB-TolC efflux pump that contributes to bacterial antibiotic resistance

**DOI:** 10.1101/2022.03.16.484489

**Authors:** John L. Chodkowski, Ashley Shade

## Abstract

One interference mechanism of bacterial competition is the production of antibiotics. Bacteria exposed to antibiotics can resist antibiotic inhibition through intrinsic and/or acquired mechanisms. Here, we performed a coevolution experiment to understand long-term consequences of antibiotic production and antibiotic resistance for two environmental bacterial strains. We grew five independent lines of the antibiotic-producing environmental strain, *Burkholderia thailandensis* E264, and the antibiotic-inhibited environmental strain, *Flavobacterium johnsoniae* UW101, together and separately on agar plates for 7.5 months (1.5 month incubations), transferring each line five times to new agar plates. We first observed that the *F. johnsoniae* ancestor could tolerate the *B. thailandensis*-produced antibiotic through efflux mechanisms. We then sequenced the genomes of clonal isolates from the coevolved and monoculture *F. johnsoniae* lines, and uncovered mutational ramifications to the long-term antibiotic exposure. The coevolved genomes from *F. johnsoniae* revealed four potential mutational signatures of antibiotic resistance that were not observed in the evolved monoculture lines. Two mutations were found in *tolC*: one corresponding to a 33 bp deletion and the other corresponding to a nonsynonymous mutation. A third mutation was observed as a 1 bp insertion coding for a RagB/SusD nutrient uptake protein. The last mutation was a G83R nonsynonymous mutation in acetyl-coA carboxylayse carboxyltransferase subunit alpha (AccA). Placing the *tolC* 33 bp deletion back into the *F. johnsoniae* ancestor conferred some antibiotic resistance, but not to the degree of resistance observed in coevolved lines. Furthermore, the *accA* mutation matched a previously described mutation conferring resistance to *B. thailandensis*-produced thailandamide. Analysis of *B. thailandensis* transposon mutants for thailandamide production revealed that thailandamide was bioactive against *F. johnsoniae*, but also suggested that additional *B. thailandensis*-produced antibiotics were involved in the inhibition of *F. johnsoniae*. This study reveals how long-term interspecies chemical interactions can result in a novel mutation in efflux that contribute to antibiotic resistance.
