## Supplemental File 1 for "A coevolution experiment reveals parallel mutations in the AcrA-AcrB-TolC efflux pump that contributes to bacterial antibiotic resistance"

### Sheet: Sheet1
Summary of results from breseq
Evolved line and replicate	aa_new_seq	aa_position	aa_ref_seq	codon_new_seq	codon_number	codon_position	codon_ref_seq	gene_name	gene_position	gene_product	gene_strand	genes_inactivated	genes_overlapping	genes_promoter	insert_position	locus_tag	locus_tags_inactivated	locus_tags_overlapping	locus_tags_promoter	mutation_category	new_seq	position	position_end	position_start	repeat_length	repeat_new_copies	repeat_ref_copies	repeat_seq	seq_id	size	SNP_type	Type
Coevolved replicate 1	A	96	G	GCA	96	2	GGA	FJOH_RS04780	287	hypothetical protein	>		FJOH_RS04780			FJOH_RS04780		FJOH_RS04780		snp_nonsynonymous	C	1032329	1032329	1032329					NC_009441		nonsynonymous	SNP
Coevolved replicate 1								FJOH_RS06580	coding (261-293/1335 nt)	TolC family protein	>	FJOH_RS06580				FJOH_RS06580	FJOH_RS06580			small_indel		1442876	1442908	1442876					NC_009441	33		DEL
Coevolved replicate 1								FJOH_RS09520	coding (825/999 nt)	GHKL domain-containing protein	<		FJOH_RS09520		1	FJOH_RS09520		FJOH_RS09520		small_indel	T	2115383	2115383	2115383	1	7	6	T	NC_009441			INS
Coevolved replicate 1	C	826	R	TGT	826	1	CGT	FJOH_RS14155	2476	efflux RND transporter permease subunit	<		FJOH_RS14155			FJOH_RS14155		FJOH_RS14155		snp_nonsynonymous	A	3254087	3254087	3254087					NC_009441		nonsynonymous	SNP
Coevolved replicate 1								FJOH_RS20510	coding (147/540 nt)	TetR/AcrR family transcriptional regulator	>	FJOH_RS20510			1	FJOH_RS20510	FJOH_RS20510			small_indel	T	4734734	4734734	4734734	1	8	7	T	NC_009441			INS
Coevolved replicate 1	H	497	Y	CAT	497	1	TAT	FJOH_RS21875	1489	glycoside hydrolase	>		FJOH_RS21875			FJOH_RS21875		FJOH_RS21875		snp_nonsynonymous	C	5103192	5103192	5103192					NC_009441		nonsynonymous	SNP
Coevolved replicate 2								FJOH_RS06580	coding (261-293/1335 nt)	TolC family protein	>	FJOH_RS06580				FJOH_RS06580	FJOH_RS06580			small_indel		1442876	1442908	1442876					NC_009441	33		DEL
Coevolved replicate 2	T	50	P	ACA	50	1	CCA	FJOH_RS07830	148	NAD(P)/FAD-dependent oxidoreductase	>		FJOH_RS07830			FJOH_RS07830		FJOH_RS07830		snp_nonsynonymous	A	1735676	1735676	1735676					NC_009441		nonsynonymous	SNP
Coevolved replicate 2	T	16	A	ACG	16	1	GCG	FJOH_RS09515	46	response regulator transcription factor	<		FJOH_RS09515			FJOH_RS09515		FJOH_RS09515		snp_nonsynonymous	T	2115191	2115191	2115191					NC_009441		nonsynonymous	SNP
Coevolved replicate 2	F	90	S	TTC	90	2	TCC	FJOH_RS14175	269	response regulator transcription factor	<		FJOH_RS14175			FJOH_RS14175		FJOH_RS14175		snp_nonsynonymous	A	3260769	3260769	3260769					NC_009441		nonsynonymous	SNP
Coevolved replicate 2								FJOH_RS15020	coding (747-758/3714 nt)	SusC/RagA family TonB-linked outer membrane protein	<	FJOH_RS15020				FJOH_RS15020	FJOH_RS15020			small_indel		3437168	3437179	3437168					NC_009441	12		DEL
Coevolved replicate 3	Q	160	P	CAG	160	2	CCG	FJOH_RS00255	479	acetyl-CoA carboxylase carboxyltransferase subunit alpha	<		FJOH_RS00255			FJOH_RS00255		FJOH_RS00255		snp_nonsynonymous	T	48770	48770	48770					NC_009441		nonsynonymous	SNP
Coevolved replicate 3	R	83	G	AGA	83	1	GGA	FJOH_RS06580	247	TolC family protein	>		FJOH_RS06580			FJOH_RS06580		FJOH_RS06580		snp_nonsynonymous	A	1442862	1442862	1442862					NC_009441		nonsynonymous	SNP
Coevolved replicate 3	R	166	G	AGA	166	1	GGA	FJOH_RS09520	496	GHKL domain-containing protein	<		FJOH_RS09520			FJOH_RS09520		FJOH_RS09520		snp_nonsynonymous	T	2115712	2115712	2115712					NC_009441		nonsynonymous	SNP
Coevolved replicate 3	G	91	G	GGC	91	3	GGG	FJOH_RS11170	273	Gfo/Idh/MocA family oxidoreductase	>		FJOH_RS11170			FJOH_RS11170		FJOH_RS11170		snp_synonymous	C	2593409	2593409	2593409					NC_009441		synonymous	SNP
Coevolved replicate 3	L	264	S	TTA	264	2	TCA	FJOH_RS12240	791	phosphoribosylformylglycinamidine cyclo-ligase	>		FJOH_RS12240			FJOH_RS12240		FJOH_RS12240		snp_nonsynonymous	T	2825359	2825359	2825359					NC_009441		nonsynonymous	SNP
Coevolved replicate 3	S	93	L	TCA	93	2	TTA	FJOH_RS14155	278	efflux RND transporter permease subunit	<		FJOH_RS14155			FJOH_RS14155		FJOH_RS14155		snp_nonsynonymous	G	3256285	3256285	3256285					NC_009441		nonsynonymous	SNP
Coevolved replicate 4								FJOH_RS09520	coding (621/999 nt)	GHKL domain-containing protein	<	FJOH_RS09520				FJOH_RS09520	FJOH_RS09520			small_indel		2115587	2115587	2115587	1	6	7	T	NC_009441	1		DEL
Coevolved replicate 4	C	826	R	TGT	826	1	CGT	FJOH_RS14155	2476	efflux RND transporter permease subunit	<		FJOH_RS14155			FJOH_RS14155		FJOH_RS14155		snp_nonsynonymous	A	3254087	3254087	3254087					NC_009441		nonsynonymous	SNP
Coevolved replicate 4	P	110	S	CCT	110	1	TCT	FJOH_RS24860	328	TonB-dependent receptor	>		FJOH_RS24860			FJOH_RS24860		FJOH_RS24860		snp_nonsynonymous	C	5823750	5823750	5823750					NC_009441		nonsynonymous	SNP
Coevolved replicate 4								FJOH_RS24865	coding (794/1734 nt)	RagB/SusD family nutrient uptake outer membrane protein	>	FJOH_RS24865			1	FJOH_RS24865	FJOH_RS24865			small_indel	G	5827528	5827528	5827528					NC_009441			INS
Coevolved replicate 4	A	17	V	GCA	17	2	GTA	FJOH_RS25290	50	phosphoribosylanthranilate isomerase	>		FJOH_RS25290			FJOH_RS25290		FJOH_RS25290		snp_nonsynonymous	C	5916920	5916920	5916920					NC_009441		nonsynonymous	SNP
Coevolved replicate 5								gcvP	coding (504/2850 nt)	aminomethyl-transferring glycine dehydrogenase	>	gcvP				FJOH_RS02320	FJOH_RS02320			small_indel		461783	461783	461783					NC_009441	1		DEL
Coevolved replicate 5								FJOH_RS06580	coding (261-293/1335 nt)	TolC family protein	>	FJOH_RS06580				FJOH_RS06580	FJOH_RS06580			small_indel		1442876	1442908	1442876					NC_009441	33		DEL
Coevolved replicate 5								FJOH_RS07435	coding (353/2184 nt)	tail-specific protease	>	FJOH_RS07435			1	FJOH_RS07435	FJOH_RS07435			small_indel	A	1639597	1639597	1639597					NC_009441			INS
Coevolved replicate 5	L	15	P	CTG	15	2	CCG	FJOH_RS09515	44	response regulator transcription factor	<		FJOH_RS09515			FJOH_RS09515		FJOH_RS09515		snp_nonsynonymous	A	2115193	2115193	2115193					NC_009441		nonsynonymous	SNP
Coevolved replicate 5	V	232	G	GTT	232	2	GGT	FJOH_RS14155	695	efflux RND transporter permease subunit	<		FJOH_RS14155			FJOH_RS14155		FJOH_RS14155		snp_nonsynonymous	A	3255868	3255868	3255868					NC_009441		nonsynonymous	SNP
Monoculture replicate 1								[FJOH_RS00780]		[FJOH_RS00780]		FJOH_RS00780				[FJOH_RS00780]	FJOH_RS00780			large_deletion		149160	149449	149160					NC_009441	290		DEL
Monoculture replicate 1								FJOH_RS07435	coding (786/2184 nt)	tail-specific protease	>	FJOH_RS07435				FJOH_RS07435	FJOH_RS07435			small_indel		1640030	1640030	1640030					NC_009441	1		DEL
Monoculture replicate 1								FJOH_RS07490	coding (584-597/747 nt)	response regulator transcription factor	<	FJOH_RS07490				FJOH_RS07490	FJOH_RS07490			small_indel		1654068	1654081	1654068					NC_009441	14		DEL
Monoculture replicate 1								FJOH_RS12480	coding (719/774 nt)	carboxypeptidase-like regulatory domain-containing protein	<		FJOH_RS12480		1	FJOH_RS12480		FJOH_RS12480		small_indel	A	2874473	2874473	2874473					NC_009441			INS
Monoculture replicate 1	S	457	A	TCT	457	1	GCT	FJOH_RS14155	1369	efflux RND transporter permease subunit	<		FJOH_RS14155			FJOH_RS14155		FJOH_RS14155		snp_nonsynonymous	A	3255194	3255194	3255194					NC_009441		nonsynonymous	SNP
Monoculture replicate 1	T	280	A	ACA	280	1	GCA	FJOH_RS26065	838	sigma-54-dependent Fis family transcriptional regulator	<		FJOH_RS26065			FJOH_RS26065		FJOH_RS26065		snp_nonsynonymous	T	6085864	6085864	6085864					NC_009441		nonsynonymous	SNP
Monoculture replicate 2								FJOH_RS01300/FJOH_RS01305	intergenic (-39/+50)	bifunctional 5,10-methylene-tetrahydrofolate dehydrogenase/5,10-methylene-tetrahydrofolate cyclohydrolase/signal recognition particle protein	</<			FJOH_RS01300		FJOH_RS01300/FJOH_RS01305			FJOH_RS01300	large_deletion		257856	257906	257856					NC_009441	51		DEL
Monoculture replicate 2	I	49	M	ATT	49	3	ATG	FJOH_RS02100	147	30S ribosomal protein S12	<		FJOH_RS02100			FJOH_RS02100		FJOH_RS02100		snp_nonsynonymous	A	411121	411121	411121					NC_009441		nonsynonymous	SNP
Monoculture replicate 2								FJOH_RS07435	coding (817/2184 nt)	tail-specific protease	>	FJOH_RS07435			1	FJOH_RS07435	FJOH_RS07435			small_indel	A	1640061	1640061	1640061					NC_009441			INS
Monoculture replicate 2								FJOH_RS13650	coding (1064/1260 nt)	site-specific integrase	>		FJOH_RS13650			FJOH_RS13650		FJOH_RS13650		small_indel		3132257	3132257	3132257	1	8	9	A	NC_009441	1		DEL
Monoculture replicate 2	Q	766	R	CAA	766	2	CGA	FJOH_RS14155	2297	efflux RND transporter permease subunit	<		FJOH_RS14155			FJOH_RS14155		FJOH_RS14155		snp_nonsynonymous	T	3254266	3254266	3254266					NC_009441		nonsynonymous	SNP
Monoculture replicate 2	*	1345	S	TAA	1345	2	TCA	FJOH_RS26355	4034	T9SS type A sorting domain-containing protein	>	FJOH_RS26355				FJOH_RS26355	FJOH_RS26355			snp_nonsense	A	4834921	4834921	4834921					NC_009441		nonsense	SNP
Monoculture replicate 2								FJOH_RS24860	coding (2054-2056/3288 nt)	TonB-dependent receptor	>	FJOH_RS24860				FJOH_RS24860	FJOH_RS24860			small_indel		5825476	5825478	5825476					NC_009441	3		DEL
Monoculture replicate 3								FJOH_RS07435	coding (995/2184 nt)	tail-specific protease	>	FJOH_RS07435				FJOH_RS07435	FJOH_RS07435			small_indel		1640239	1640239	1640239					NC_009441	1		DEL
Monoculture replicate 3								FJOH_RS07495	coding (103/1731 nt)	tetratricopeptide repeat protein	<	FJOH_RS07495				FJOH_RS07495	FJOH_RS07495			small_indel		1656294	1656294	1656294	1	8	9	T	NC_009441	1		DEL
Monoculture replicate 3	S	691	G	AGT	691	1	GGT	rpoC	2071	DNA-directed RNA polymerase subunit beta'	>		rpoC			FJOH_RS10115		FJOH_RS10115		snp_nonsynonymous	A	2249614	2249614	2249614					NC_009441		nonsynonymous	SNP
Monoculture replicate 3	C	826	R	TGT	826	1	CGT	FJOH_RS14155	2476	efflux RND transporter permease subunit	<		FJOH_RS14155			FJOH_RS14155		FJOH_RS14155		snp_nonsynonymous	A	3254087	3254087	3254087					NC_009441		nonsynonymous	SNP
Monoculture replicate 3								FJOH_RS15020	coding (973-1245/3714 nt)	SusC/RagA family TonB-linked outer membrane protein	<	FJOH_RS15020				FJOH_RS15020	FJOH_RS15020			large_deletion		3436681	3436953	3436681					NC_009441	273		DEL
Monoculture replicate 3								FJOH_RS24860	coding (603-605/3288 nt)	TonB-dependent receptor	>	FJOH_RS24860				FJOH_RS24860	FJOH_RS24860			small_indel		5824025	5824027	5824025					NC_009441	3		DEL
Monoculture replicate 4	E	42	Q	GAA	42	1	CAA	FJOH_RS05090	124	DUF4837 family protein	<		FJOH_RS05090			FJOH_RS05090		FJOH_RS05090		snp_nonsynonymous	C	1091086	1091086	1091086					NC_009441		nonsynonymous	SNP
Monoculture replicate 4								FJOH_RS07435	coding (735-779/2184 nt)	tail-specific protease	>	FJOH_RS07435				FJOH_RS07435	FJOH_RS07435			small_indel		1639979	1640023	1639979					NC_009441	45		DEL
Monoculture replicate 4								FJOH_RS07495	coding (1606/1731 nt)	tetratricopeptide repeat protein	<		FJOH_RS07495		1	FJOH_RS07495		FJOH_RS07495		small_indel	T	1654791	1654791	1654791					NC_009441			INS
Monoculture replicate 4	C	826	R	TGT	826	1	CGT	FJOH_RS14155	2476	efflux RND transporter permease subunit	<		FJOH_RS14155			FJOH_RS14155		FJOH_RS14155		snp_nonsynonymous	A	3254087	3254087	3254087					NC_009441		nonsynonymous	SNP
Monoculture replicate 4								FJOH_RS20925	coding (137/540 nt)	tail protein	>	FJOH_RS20925			1	FJOH_RS20925	FJOH_RS20925			small_indel	GG	4828379	4828379	4828379					NC_009441			INS
Monoculture replicate 4	P	558	H	CCC	558	2	CAC	FJOH_RS24860	1673	TonB-dependent receptor	>		FJOH_RS24860			FJOH_RS24860		FJOH_RS24860		snp_nonsynonymous	C	5825095	5825095	5825095					NC_009441		nonsynonymous	SNP
Monoculture replicate 5								FJOH_RS02110	coding (3112-3204/3252 nt)	SusC/RagA family TonB-linked outer membrane protein	>		FJOH_RS02110			FJOH_RS02110		FJOH_RS02110		large_deletion		416734	416826	416734					NC_009441	93		DEL
Monoculture replicate 5	*	53	L	TAG	53	2	TTG	FJOH_RS14170	158	HAMP domain-containing histidine kinase	<	FJOH_RS14170				FJOH_RS14170	FJOH_RS14170			snp_nonsense	T	3260203	3260203	3260203					NC_009441		nonsense	SNP
Monoculture replicate 5								FJOH_RS15030/FJOH_RS15035	intergenic (-108/+243)	sigma-70 family RNA polymerase sigma factor/hypothetical protein	</<			FJOH_RS15030		FJOH_RS15030/FJOH_RS15035			FJOH_RS15030	small_indel		3440151	3440164	3440151					NC_009441	14		DEL
